# Condensin I^DC^, H4K20me1, and perinuclear tethering maintain X chromosome repression in *C. elegans*

**DOI:** 10.1101/2024.04.05.588224

**Authors:** Jessica Trombley, Audry I. Rakozy, Christian A. McClear, Eshna Jash, Györgyi Csankovszki

## Abstract

Dosage compensation in *Caenorhabditis elegans* equalizes X-linked gene expression between XX hermaphrodites and XO males. The process depends on a condensin-containing dosage compensation complex (DCC), which binds the X chromosomes in hermaphrodites to repress gene expression. Condensin I^DC^ and an additional five DCC components must be present on the X during early embryogenesis in hermaphrodites to establish dosage compensation. However, whether the DCC’s continued presence is required to maintain the repressed state once established is unknown. Beyond the role of condensin I^DC^ in X chromosome compaction, additional mechanisms contribute to X-linked gene repression. DPY-21, a non-condensin I^DC^ DCC component, is an H4K20me2/3 demethylase whose activity enriches the repressive histone mark, H4 lysine 20 monomethylation, on the X chromosomes. In addition, CEC-4 tethers H3K9me3-rich chromosomal regions to the nuclear lamina, which also contributes to X-linked gene repression. To investigate the necessity of condensin I^DC^ during the larval and adult stages of hermaphrodites, we used the auxin-inducible degradation system to deplete the condensin I^DC^ subunit DPY-27. While DPY-27 depletion in the embryonic stages resulted in lethality, DPY-27 depleted larvae and adults survive. In these DPY-27 depleted strains, condensin I^DC^ was no longer associated with the X chromosome, the X became decondensed, and the H4K20me1 mark was gradually lost, leading to X-linked gene derepression. These results suggest that the stable maintenance of dosage compensation requires the continued presence of condensin I^DC^. A loss-of-function mutation in *cec-4*, in addition to the depletion of DPY-27 or the genetic mutation of *dpy-21*, led to even more significant increases in X-linked gene expression, suggesting that tethering heterochromatic regions to the nuclear lamina helps stabilize repression mediated by condensin I^DC^ and H4K20me1.

**Author Summary:** In some organisms, whether an individual becomes male, female, or hermaphrodite is determined by the number of their sex chromosomes. In the nematode *Caenorhabditis elegans*, males have one X chromosome, whereas hermaphrodites have two X chromosomes. This difference in the number of X chromosomes is crucial for deciding whether an individual becomes a hermaphrodite or a male. However, having two X chromosomes can lead to problems because it results in different gene expression levels, resulting in hermaphrodite lethality. To solve this issue, many organisms undergo a process called dosage compensation. Dosage compensation in *C. elegans* is achieved by a group of proteins known as the dosage compensation complex (DCC), which includes a protein called DPY-27. The function of DPY-27 is essential during early embryonic development. This study shows that in contrast to early embryonic development, larvae and adults can still survive when DPY-27 is missing. In these worms, all known mechanisms involved in dosage compensation are disrupted and the X is no longer repressed. Our results suggest that the maintenance of dosage compensation in nematodes is an active process, and that it is essential for survival when the organism is developing, but once fully developed, the process becomes dispensable.
