## Supplemental File 1 for "Condensin I^DC^, H4K20me1, and perinuclear tethering maintain X chromosome repression in *C. elegans*"

### Sheet: Sheet1
Raw numbers
no auxin
Genotype	Dead Larvae	Dead Embryo	Live Adults	total progeny	dead progeny
N2	0	3	897	900	3
cec-4	0	9	873	882	9
dpy-27::AID	0	14	876	890	14
TIR1; dpy-27::AID	0	13	622	635	13
TIR1; dpy-27::AID; cec-4	0	18	611	629	18
auxin
Genotype	Dead Larvae	Dead Embryo	Live Adults	total progeny	dead progeny
N2	0	6	1132	1138	6
cec-4	0	5	1216	1221	5
dpy-27::AID	0	13	886	899	13
TIR1; dpy-27::AID	266	193	4	463	459
TIR1; dpy-27::AID; cec-4	534	161	0	695	695
Statistics Fisher's exact test (dead progeny vs live adults)
no auxin	p values
	vs N2	vs cec-4	vs dpy-27::AID	vs TIR1; dpy-27::AID
N2
cec-4	0.0877
dpy-27::AID	0.007	0.4019
TIR1; dpy-27::AID	0.0015	0.1268	0.5562
TIR1; dpy-27::AID; cec-4	<0.0001	0.0098	0.1487	0.3691
auxin
	vs N2	vs cec-4	vs dpy-27::aid	vs TIR1; dpy-27::AID
N2
cec-4	0.7674
dpy-27::AID	0.0374	0.0146
TIR1; dpy-27::AID	<0.0001	<0.0001	<0.0001
TIR1; dpy-27::AID; cec-4	<0.0001	<0.0001	<0.0001	0.0254
Statistics Fisher's exact test (dead larvae vs dead eggs)
auxin
	vs N2	vs cec-4	vs dpy-27::AID	vs TIR1; dpy-27::AID
N2
cec-4	NA
dpy-27::AID	NA	NA
TIR1; dpy-27::AID; cec-4	NA	NA	NA
TIR1; dpy-27::AID; cec-4	NA	NA	NA	0.0001
