## Supplemental File 2 for "Condensin I^DC^, H4K20me1, and perinuclear tethering maintain X chromosome repression in *C. elegans*"

### Sheet: Sheet1
Raw numbers
	Totals surviving worms from 3 replicates		auxin/no auxin ratio
Genotype	no auxin	auxin
N2	1018	939	0.922397
cec-4	1230	1296	1.05366
dpy-27::AID	1244	1149	0.923633
TIR1; dpy-27::AID	688	669	0.972384
TIR1; dpy-27::AID; cec-4	1158	768	0.663212
Statisctics (Chi square tests)
p values
Genotype	vs N2	vs cec-4	vs dpy-27::AID	vs TIR1; dpy-27::AID
N2
cec-4	0.027236
dpy-27::AID	0.984043	0.021022
TIR1; dpy-27::AID	0.455269	0.233107	0.449346
TIR1; dpy-27::AID; cec-4	< .00001	< .00001	< .00001	< .00001
