## Supplemental File 3 for "Condensin I^DC^, H4K20me1, and perinuclear tethering maintain X chromosome repression in *C. elegans*"

### Sheet: Sheet1
Strain	Treatment	#independent experiments	N	Mean normalized DPY-27 intensity	STDEV	SEM
N2	no auxin	3	48	2.51211	0.533453	0.0762076
TIR1; dpy-27::AID	no auxin	3	38	1.91757	1.19461	0.191291
TIR1; dpy-27::AID	L1 to adult auxin	3	50	1.25917	0.119859	0.0169506
TIR1; dpy-27::AID	1 hr auxin	3	49	1.19005	0.132205	0.0186967
TIR1; dpy-27::AID	24 hr auxin	3	48	1.1664	0.080497	0.0114996
TIR1; dpy-27::AID; cec-4	no auxin	3	48	1.76095	0.331037	0.047781
TIR1; dpy-27::AID; cec-4	L1 to adult auxin	3	50	1.13844	0.088288	0.0124858
TIR1; dpy-27::AID; cec-4	1 hr auxin	3	37	1.11135	0.0613145	0.01008
TIR1; dpy-27::AID; cec-4	24 hr auxin	3	50	1.15268	0.104703	0.0148073
N2 males	no auxin	3	48	1.15476	0.115295	0.0166414
	vs N2	vs TIR1; dpy-27::AID, no auxin	vs TIR1; dpy-27::AID, L1 to adult	vs TIR1; dpy-27::AID, 1 hr	vs TIR1; dpy-27::AID, 24 hr	vs TIR1; dpy-27::AID; cec-4, no auxin	vs TIR1; dpy-27::AID; cec-4, L1 to adult	vs TIR1; dpy-27::AID; cec-4, 1 hr	vs TIR1; dpy-27::AID; cec-4, 24 hr	vs N2 males
N2		<0.0001	<0.0001	<0.0001	<0.0001	<0.0001	<0.0001	<0.0001	<0.0001	<0.0001
TIR1; dpy-27::AID, no auxin			<0.0001	<0.0001	<0.0001	>0.9999	<0.0001	<0.0001	<0.0001	<0.0001
TIR1; dpy-27::AID, L1 to adult				>0.9999	>0.9999	<0.0001	0.8946	0.0521	>0.9999	>0.9999
TIR1; dpy-27::AID, 1 hr					>0.9999	<0.0001	0.4863	0.0122	0.9898	0.9984
TIR1; dpy-27::AID, 24 hr						<0.0001	0.9665	0.0259	>0.9999	>0.9999
TIR1; dpy-27::AID; cec-4, no auxin							<0.0001	<0.0001	<0.0001	<0.0001
TIR1; dpy-27::AID; cec-4, L1 to adult								0.9533	>0.9999	>0.9999
TIR1; dpy-27::AID; cec-4, 1 hr									0.6311	0.6949
TIR1; dpy-27::AID; cec-4, 24 hr										>0.9999
N2 males
