## Supplemental File 4 for "Condensin I^DC^, H4K20me1, and perinuclear tethering maintain X chromosome repression in *C. elegans*"

### Sheet: Sheet1
CAPG-1 X enrichment and intensity quantification
				Fig 3C		Fig 3D
Strain	Treatment	#independent experiments	N	Mean CAPG-1 enrichment	STDEV	Mean CAPG-1 intensity	STDEV
WT hermaphrodite	no auxin	3	30	1.48189	0.257573	1.74066	0.582945
TIR1; dpy-27::AID	no auxin	3	31	1.38056	0.146633	1.55079	0.410441
TIR1; dpy-27::AID	1 hr auxin	3	30	1.09839	0.0578716	1.30794	0.163727
TIR1; dpy-27::AID	24 hr auxin	3	31	1.02599	0.0219199	1.21565	0.177562
TIR1; dpy-27::AID; cec-4	no auxin	3	33	1.25135	0.127783	1.5439	0.34884
TIR1; dpy-27::AID; cec-4	1 hr auxin	3	30	1.0482	0.0298558	1.50048	0.362605
TIR1; dpy-27::AID; cec-4	24 hr auxin	3	31	1.05409	0.0357855	1.26815	0.206621
N2 males	no auxin	3	30	1.13996	0.0724091	1.14922	0.164221
p values (Fig 3C)
	vs WT hermaphrodites	TIR1; dpy-27::AID, no auxin	vs TIR1; dpy-27::AID, 1 hr	vs TIR1; dpy-27::AID, 24 hr	vs TIR1; dpy-27::AID; cec-4, no auxin	TIR1; dpy-27::AID; cec-4, 1 hr	TIR1; dpy-27::AID; cec-4, 24 hr	N2 males
WT hermaphrodite		0.8269	<0.0001	<0.0001	0.0023	<0.0001	<0.0001	<0.0001
TIR1; dpy-27::AID, no auxin			<0.0001	<0.0001	0.0134	<0.0001	<0.0001	<0.0001
TIR1; dpy-27::AID, 1 hr				<0.0001	<0.0001	0.0042	0.0255	0.3882
TIR1; dpy-27::AID, 24 hr					<0.0001	0.0531	0.0162	<0.0001
TIR1; dpy-27::AID; cec-4, no auxin						<0.0001	<0.0001	0.0026
TIR1; dpy-27::AID; cec-4, 1 hr							>0.9999	<0.0001
TIR1; dpy-27::AID; cec-4, 24 hr								<0.0001
N2 males
p values (Fig 3D)
	vs WT hermaphrodites	TIR1; dpy-27::AID, no auxin	vs TIR1; dpy-27::AID, 1 hr	vs TIR1; dpy-27::AID, 24 hr	vs TIR1; dpy-27::AID; cec-4, no auxin	TIR1; dpy-27::AID; cec-4, 1 hr	TIR1; dpy-27::AID; cec-4, 24 hr	N2 males
WT hermaphrodite		0.9761	0.0091	0.0008	0.9574	0.7664	0.0037	0.0001
TIR1; dpy-27::AID, no auxin			0.0998	0.0042	>0.9999	>0.9999	0.0363	0.0003
TIR1; dpy-27::AID, 1 hr				0.6309	0.0944	0.2517	>0.9999	0.0113
TIR1; dpy-27::AID, 24 hr					0.004	0.01	0.9998	0.9701
TIR1; dpy-27::AID; cec-4, no auxin						>0.9999	0.0345	0.0003
TIR1; dpy-27::AID; cec-4, 1 hr							0.0957	0.0006
TIR1; dpy-27::AID; cec-4, 24 hr								0.3507
N2 males
