## Supplemental File 5 for "Condensin I^DC^, H4K20me1, and perinuclear tethering maintain X chromosome repression in *C. elegans*"

### Sheet: Sheet1
CAPG-1 X enrichment and intensity quantification
				Fig 4C		Fig 4D
Strain	Treatment	#independent experiments	N	Mean H4K20me1 enrichment	STDEV	Mean H4K20me1 intensity	STDEV
WT hermaphrodite	no auxin	3	30	1.60485	0.329147	1.58007	0.400133
TIR1; dpy-27::AID	no auxin	3	30	1.37266	0.153371	1.66032	0.587745
TIR1; dpy-27::AID	1 hr auxin	3	29	1.24272	0.194886	1.58334	0.561343
TIR1; dpy-27::AID	24 hr auxin	3	29	1.06959	0.079021	1.41471	0.317368
TIR1; dpy-27::AID; cec-4	no auxin	3	30	1.31267	0.111883	1.60116	0.466364
TIR1; dpy-27::AID; cec-4	1 hr auxin	3	30	1.24406	0.162886	1.66017	0.341516
TIR1; dpy-27::AID; cec-4	24 hr auxin	3	30	1.08688	0.0636493	1.41115	0.308194
N2 males	no auxin	3	29	1.03917	0.0229772	1.14599	0.211191
p values (Fig 4C)
	vs WT hermaphrodites	TIR1; dpy-27::AID, no auxin	vs TIR1; dpy-27::AID, 1 hr	vs TIR1; dpy-27::AID, 24 hr	vs TIR1; dpy-27::AID; cec-4, no auxin	TIR1; dpy-27::AID; cec-4, 1 hr	TIR1; dpy-27::AID; cec-4, 24 hr	N2 males
WT hermaphrodite		0.03	0.0001	<0.0001	0.0014	<0.0001	<0.0001	<0.0001
TIR1; dpy-27::AID, no auxin			0.143	<0.0001	0.8956	0.0677	<0.0001	<0.0001
TIR1; dpy-27::AID, 1 hr				0.0017	0.9055	>0.9999	0.0053	<0.0001
TIR1; dpy-27::AID, 24 hr					<0.0001	0.0001	>0.9999	0.6988
TIR1; dpy-27::AID; cec-4, no auxin						0.7932	<0.0001	<0.0001
TIR1; dpy-27::AID; cec-4, 1 hr							0.0005	<0.0001
TIR1; dpy-27::AID; cec-4, 24 hr								0.0122
N2 males
p values (Fig 4D)
	vs WT hermaphrodites	TIR1; dpy-27::AID, no auxin	vs TIR1; dpy-27::AID, 1 hr	vs TIR1; dpy-27::AID, 24 hr	vs TIR1; dpy-27::AID; cec-4, no auxin	TIR1; dpy-27::AID; cec-4, 1 hr	TIR1; dpy-27::AID; cec-4, 24 hr	N2 males
WT hermaphrodite		>0.9999	>0.9999	0.8804	>0.9999	>0.9999	0.8398	0.0001
TIR1; dpy-27::AID, no auxin			>0.9999	0.7149	>0.9999	>0.9999	0.6755	0.0018
TIR1; dpy-27::AID, 1 hr				0.9854	>0.9999	>0.9999	0.979	0.0101
TIR1; dpy-27::AID, 24 hr					0.8577	0.145	>0.9999	0.0111
TIR1; dpy-27::AID; cec-4, no auxin						>0.9999	0.8197	0.0005
TIR1; dpy-27::AID; cec-4, 1 hr							0.1113	<0.0001
TIR1; dpy-27::AID; cec-4, 24 hr								0.0086
N2 males
