## Supplemental File 6 for "Condensin I^DC^, H4K20me1, and perinuclear tethering maintain X chromosome repression in *C. elegans*"

### Sheet: Sheet1
Genotype	auxin treatment	#indep experiments	N	Mean X volume	STDEV
WT	none	3	20	12.7909	3.17939
WT	L1 to adult	3	20	11.8204	2.7742
cec-4	none	3	25	17.9234	4.58821
cec-4	L1 to adult	4	23	17.391	4.12483
dpy-27::AID	none	3	20	12.4065	4.46268
dpy-27::AID	L1 to adult	3	20	11.6823	1.86737
TIR1; dpy-27::AID	none	3	20	12.1513	2.22397
TIR1; dpy-27::AID	24 hr	4	20	17.959	5.16942
TIR1; dpy-27::AID	L1 to adult	3	20	17.7922	3.07468
TIR1; dpy-27::AID; cec-4	none	4	20	18.6352	2.88851
TIR1; dpy-27::AID; cec-4	24 hr	4	24	21.0733	4.91335
TIR1; dpy-27::AID; cec-4	L1 to adult	4	20	21.0962	4.31761
p values Fig 5B (Student's unpaired t-test)
	WT no auxin	cec-4, no auxin	cec-4, L1 to adult	dpy-27::AID no auxin	dpy-27::AID L1 to adult	TIR1; dpy-27::AID no auxin	TIR1; dpy-27::AID 24 hr	TIR1; dpy-27::AID L1 to adult	TIR1; dpy-27::AID; cec-4, no auxin	TIR1; dpy-27::AID; cec-4, 24 hr	TIR1; dpy-27::AID; cec-4, L1 to adult
WT no auxin	0.310317	6.73648e-05	0.000180938	0.75562	0.188603	0.466019	0.000607439	1.11401e-05	4.51242e-07	4.48666e-08	4.80099e-08
WT, L1 to adult		2.25469e-06	5.72849e-06	0.621375	0.854547	0.679808	6.13373e-05	1.44642e-07	3.77657e-09	2.04505e-09	2.85991e-09
cec-4, no auxin			0.674018	0.00020725	0.00020725	2.89593e-06	0.980929	0.909422	0.529426	0.0249572	0.0218454
cec-4 L1 to adult				0.000518785	5.39695e-07	7.17475e-06	0.695748	0.717501	0.254354	0.00780704	0.00663248
dpy-27::AID, no auxin					0.509213	0.820588	0.000833347	9.03847e-05	9.43897e-06	2.69882e-07	2.52897e-07
dpy-27::AID, L1 to ad						0.474735	3.21721e-05	1.35591e-08	2.17511e-10	1.04043e-09	2.1209e-09
TIR1; dpy-27::AID, no auxin							9.43391e-05	1.15332e-07	2.04874e-09	3.22284e-09	5.16045e-09
TIR1; dpy-27::AID, 24 hr								0.902129	0.613313	0.0485498	0.0442428
TIR1; dpy-27::AID, L1 to adult									0.377156	0.0102242	0.00859306
TIR1; dpy-27::AID, cec-4, no auxin										0.0479268	0.0416929
TIR1; dpy-27::AID, cec-4, 24 hr											0.683727
