## Supplemental File 7 for "Condensin I^DC^, H4K20me1, and perinuclear tethering maintain X chromosome repression in *C. elegans*"

### Sheet: Sheet1
Proportion of X in each concentric circle
- Auxin	N2	cec-4	dpy-27::AID	TIR1; dpy-27::AID	TIR1; dpy-27::AID; cec-4
Peripheral	0.327822	0.278942	0.298201	0.234575	0.256481
Intermediate	0.512802	0.435401	0.521946	0.577949	0.463764
Central	0.159376	0.285657	0.179853	0.187476	0.279756
N	21	19	20	19	20
+ Auxin	N2	cec-4	dpy-27::AID	TIR1; dpy-27::AID	TIR1; dpy-27::AID; cec-4
Peripheral	0.308632	0.253131	0.295236	0.158526	0.156922
Intermediate	0.476793	0.428392	0.557394	0.405437	0.391526
Central	0.214576	0.318478	0.147371	0.436037	0.451551
N	19	20	20	20	19
Statistics for localization in the central zone
- Auxin	N2	cec-4	dpy-27::AID	TIR1; dpy-27::AID	TIR1; dpy-27::AID; cec-4
ST DEV	0.16025	0.139307	0.114845	0.0984871	0.164126
SEM	0.035833	0.0319593	0.0256801	0.0225945	0.0366997
+ Auxin	N2	cec-4	dpy-27::AID	TIR1; dpy-27::AID	TIR1; dpy-27::AID; cec-4
ST DEV	0.133147	0.154569	0.0643414	0.149391	0.0334048
SEM	0.0305461	0.0345628	0.0143872	0.185738	0.0426111
p values for Figure 5C (unpaired Student's t-test)
	WT, L1 to adult	cec-4, no auxin	cec-4, L1 to adult	dpy-27::AID, no auxin	dpy-27::AID, L1 to adult	TIR1; dpy-27::AID, no auxin	TIR1; dpy-27::AID, L1 to adult	TIR1; dpy-27::AID; cec-4, no auxin	TIR1; dpy-27::AID, cec-4, L1 to adult
vs WT, no auxin	0.241929	0.0112255	0.00247458	0.639763	0.753363	0.504327	1.26643e-06	0.0226064	6.07568e-06
vs WT, L1 to adult		0.116626	0.030364	0.390079	0.0572936	0.480674	1.98173e-05	0.180672	7.68772e-05
vs cec-4, no auxin			0.490036	0.0142203	0.000567737	0.0173187	0.0024422	0.904148	0.00376911
vs cec-4, L1 to adult				0.00276676	0.000109775	0.00329658	0.0192044	0.447191	0.0205729
vs dpy-27::AID, no auxin					0.278621	0.82489	5.64439e-07	0.0324287	6.51488e-06
vs dpy-27::AID, L1 to adult						0.144524	2.16027e-08	0.00254147	8.37394e-07
vs TIR1; dpy-27::AID, no auxin							5.92653e-07	0.0401317	8.14299e-06
vs TIR1; dpy-27::AID, L1 to adult								0.00319997	0.776184
vs TIR1; dpy-27::AID, cec-4, no auxin									0.00422874
