## Supplemental File 8 for "Condensin I^DC^, H4K20me1, and perinuclear tethering maintain X chromosome repression in *C. elegans*"

### Sheet: Sheet1
	Median log2 fold change on A	Median log2 fold change on X	difference (X-A)	p-value
cec-4 vs N2	0.0177784	0.0448003	0.0270219	0.421
dpy-21 vs N2	-0.0455593	0.567419	0.612978	< 2.2e-16
cec-4; dpy-21 vs N2	-0.0751827	0.646438	0.72162	< 2.2e-16
cec-4; dpy-21 vs cec-4	-0.103919	0.565223	0.669142	< 2.2e-16
cec-4; dpy-21 vs dpy-21	-0.0200066	0.0708542	0.0908608	5.047e-13
TIR1; dpy-27::AID +auxin vs TIR1; dpy-27::AID -auxin	-0.106956	0.328962	0.435918	< 2.2e-16
TIR1; dpy-27::AID +auxin vs dpy-27::AID +auxin	-0.083515	0.419246	0.502761	< 2.2e-16
TIR1; dpy-27::AID; cec-4 +auxin vs TIR1; dpy-27::AID; cec-4 -auxin	-0.0694225	0.718171	0.787593	< 2.2e-16
TIR1; dpy-27::AID; cec-4 +auxin vs TIR1; dpy-27::AID +auxin	0	0.130967	0.130967	4.883e-07
cec-4 +auxin vs cec-4 -aux	-0.0102674	0.0236872	0.0339546	1.611e-11
dpy-27::AID -auxin vs N2	0	0.0344444	0.0344444	0.001599
TIR1; dpy-27::AID -auxin vs N2	-0.00402754	0.334748	0.334748	< 2.2e-16
TIR1; dpy-27::AID; cec-4 -auxin vs N2	0.0127948	0.121453	0.134248	6.265e-15
