## Supplemental File 9 for "Condensin I^DC^, H4K20me1, and perinuclear tethering maintain X chromosome repression in *C. elegans*"

### Sheet: Sheet1
Average counts
	N2	cec-4	dpy-21	cec-4; dpy-21
N	8	6	7	7
embryos laid	208.875	206.5	124.571	69.8571
ST DEV	61.0045	62.5356	24.8921	45.9544
SEM	21.5684	25.53	9.40835	17.3691
embyonic viability	0.985697	0.989562	0.970877	0.993712
ST DEV	0.0133183	0.0137016	0.048865	0.0104789
SEM	0.00470872	0.00559366	0.0184692	0.00396064
Larval viability	1.06807	1.0154	0.825624	0.915865
ST DEV	0.0920007	0.116771	0.150822	0.104195
SEM	0.0325272	0.0476717	0.0570053	0.0393821
Student's T-test (embyos laid), p values
Genotype	N2	cec-4	dpy-21	cec-4; dpy-21
N2
cec-4	0.944651
dpy-21	0.00540003	0.0220668
cec-4; dpy-21	0.000248063	0.0016237	0.0212386
Student's T-test (embryonic viability)
Genotype	WT (N2)	cec-4	dpy-21	cec-4; dpy-21
N2
cec-4	0.607865
dpy-21	0.463084	0.364824
cec-4; dpy-21	0.215523	0.559301	0.268519
Student's T-test (larval viability)
Genotype	N2	cec-4	dpy-21	cec-4; dpy-21
N2
cec-4	0.384456
dpy-21	0.00439616	0.026953
cec-4; dpy-21	0.0113632	0.137966	0.220189
