## Supplemental File 10 for "Condensin I^DC^, H4K20me1, and perinuclear tethering maintain X chromosome repression in *C. elegans*"

### Sheet: Sheet7
Genotype	number of experiments	number of nuclei	Avg of X/nucleus volume	ST DEV	SEM
N2	4	20	11.37	3.35	0.75
cec-4	4	20	17.41	3.27	0.73
dpy-21	5	20	20.42	4	0.89
cec-4, dpy-21	3	20	23.56	3.07	0.69
Student's T-Test	P Val.
N2 vs cec-4	<0.0001
N2 vs dpy-21	<0.0001
N2 vs cec-4; dpy-21	<0.0001
cec-4 vs dpy-21	0.0131
cec-4 vs cec-4 dpy-21	<0.0001
dpy-21 vs cec-4 dpy-21	0.0084
